# Spatiotemporal profiling of T cell repertoires in Lynch syndrome reveals convergent immune responses through neoplastic progression

**DOI:** 10.64898/2026.10.06.756982

**Authors:** Penelope Edwards, Ottilie Swinyard, Tahel Ronel, Yanrong Jiang, Gayathri Nageswaran, Chirine Sakr, Suhana Yasmin, Heather E Grant, Eleanor Smith, Konstantin Bräutigam, Sindhu Varughese, Pooja Datt, Adriana Martinez, Jennifer Fisher, Benny Chain, Kai-Keen Shiu, Marnix Jansen, Ann-Marie Baker, Kevin J Monahan, Trevor A Graham

## Abstract

Surveillance of individuals with Lynch syndrome (LS), who are carriers of heterozygous inactivating mismatch repair (MMR) gene mutations that predispose to colorectal cancer, enables the study of tumour-immune coevolution during tumour initiation. Somatic loss of MMR activity in the LS colon leads to the accrual of cancer driver mutations, and also of neoantigens likely to generate an adaptive immune response. However, the spatial and temporal immune dynamics in colon and peripheral blood are uncharacterised. Here we show that the neoplastic evolution of mismatch repair deficient (MMRd) clones leads to large-scale and sustained reorganisation of the T-cell repertoire in colon and peripheral blood. We performed dense spatiotemporal profiling of T cell receptor (TCR) repertoires from 109 colonic biopsies (11 tumour samples, 98 normal bowel) from seven individuals, with eight matched blood repertoires. We additionally analysed 13 colorectal polyp repertoires from eight participants, 286 cross sectional blood repertoires from 242 participants (198 LS and 44 non-LS) and 52 longitudinal peripheral blood samples from 26 individuals with LS. We detected tumour-associated T cell clones, some of which were widely present in normal bowel tissue and also detectable in peripheral blood. Sequence similarity analysis revealed conserved TCR architectures across tissue compartments and recurrent clustering patterns between patients, that were not present in non-Lynch controls, consistent with convergent MMRd-associated antigen-driven immune selection. We identified systemic signatures associated with local tumour immune activity and revealed evidence of structured repertoire remodelling before overt malignancy. Longitudinal profiling revealed frequent turnover of low-abundance clonotypes, whereas highly abundant clonotypes persisted for several years. Collectively, our data defines the local and circulating TCR landscape associated with colonic neoplasia in LS, and provides a framework for LS blood-based immune monitoring, early interception and biomarker development.
