## Supplementary material for "Spatiotemporal profiling of T cell repertoires in Lynch syndrome reveals convergent immune responses through neoplastic progression": Blood demographic data

### Sheet: Data
Sample	Patient	Lynch_status	Polyp_type	Polyp_status	Timepoints	Date_blood1	Blood_year	Age	PV	Cancer_diagnosis	Cancer_type1_clean	Cancer_type1_Lynch	Date	Lynch_date	Most_recent_cancer_year	Years_since_cancer	Cancer_time_group	Most_recent_Lynch_cancer	Years_since_Lynch_cancer	Lynch_cancer_time_group	CRC_ever	Date_of_CRC	CRC_recent	Endometrial_ever	Date_of_endometrial	Endo_recent
LS019-T1	LS019	L	P3	L	1	2021-01-01	2021	31	MLH1	No					0		No prior cancer	0		No prior Lynch cancer	No			No
LS020-T1	LS020	L	N	N	1	2021-01-01	2021	54	MLH1	No					0		No prior cancer	0		No prior Lynch cancer	No			No
LS020-T2	LS020	L	N	N	2	2025-07-02	2025	59	MLH1	No					0		No prior cancer	0		No prior Lynch cancer	No			No
LS022-T1	LS022	L	N	H	1	2021-01-27	2021	34	MSH2	Yes	Endometrial	Yes	2019	2019	2019	2	Recent cancer <5 years	2019	2	Recent Lynch cancer <5 years	No			Yes	2019	2
LS022-T2	LS022	L	N	N	2	2023-08-18	2023	37	MSH2	Yes	Endometrial	Yes	2019	2019	2019	4	Recent cancer <5 years	2019	4	Recent Lynch cancer <5 years	No			Yes	2019	4
LS023-T2	LS023	L	N	N	1	2023-08-07	2023	72	MLH1	No					0		No prior cancer	0		No prior Lynch cancer	No			No
LS024-T1	LS024	L	P2	H	1	2021-01-27	2021	72	MSH2	Yes	CRC	Yes	1978	1978	1978	43	Remote cancer >=5 years	1978	43	Remote Lynch cancer >=5 years	Yes	1978	43	No
LS024-T2	LS024	L	P2	H	2	2023-08-03	2023	74	MSH2	Yes	CRC	Yes	1978	1978	1978	45	Remote cancer >=5 years	1978	45	Remote Lynch cancer >=5 years	Yes	1978	45	No
LS025-T1	LS025	L	N	N	1	2021-02-03	2021	42	MSH2	No					0		No prior cancer	0		No prior Lynch cancer	No			No
LS025-T2	LS025	L	N	N	2	2025-04-30	2025	46	MSH2	No					0		No prior cancer	0		No prior Lynch cancer	No			No
LS026-T1	LS026	L	N	N	1	2021-02-03	2021	55	MLH1	Yes	CRC	Yes	2017	2017	2017	4	Recent cancer <5 years	2017	4	Recent Lynch cancer <5 years	Yes	2017	4	No
LS026-T2	LS026	L	N	N	2	2023-08-22	2023	57	MLH1	Yes	CRC	Yes	2017	2017	2017	6	Remote cancer >=5 years	2017	6	Remote Lynch cancer >=5 years	Yes	2017	6	No
LS027-T2	LS027	L	N	N	2	2023-08-22	2023	58	MSH6	Yes	CRC	Yes	2017	2017	2017	6	Remote cancer >=5 years	2017	6	Remote Lynch cancer >=5 years	Yes	2017	6	No
LS028-T2	LS028	L	N	N	1	2021-02-11	2021	35	MSH6	No					0		No prior cancer	0		No prior Lynch cancer	No			No
LS029-T1	LS029	L	N	N	1	2021-02-11	2021	31	MSH2	Yes	CRC	Yes	2009	2009	2009	12	Remote cancer >=5 years	2009	12	Remote Lynch cancer >=5 years	Yes	2009	12	No
LS029-T2	LS029	L	N	N	2	2023-09-04	2023	34	MSH2	Yes	CRC	Yes	2009	2009	2009	14	Remote cancer >=5 years	2009	14	Remote Lynch cancer >=5 years	Yes	2009	14	No
LS031-T1	LS031	L	N	N	1	2021-02-11	2021	51	MSH6	Yes	Endometrial	Yes	2019	2019	2019	2	Recent cancer <5 years	2019	2	Recent Lynch cancer <5 years	No			Yes	2019	2
LS032-T1	LS032	L	P2	H	1	2021-02-11	2021	45	MLH1						0		No prior cancer	0		No prior Lynch cancer	No			No
LS033-T1	LS033	L	N	N	1	2021-02-15	2021	52	MSH2						0		No prior cancer	0		No prior Lynch cancer	No			No
LS034-T1	LS034	L	N	N	1	2021-02-25	2021	59	MSH2	Yes	CRC	Yes	2013	2013	2013	8	Remote cancer >=5 years	2013	8	Remote Lynch cancer >=5 years	Yes	2013	8	No
LS034-T2	LS034	L	N	N	2	2025-08-12	2025	64	MSH2	Yes	CRC	Yes	2013	2013	2013	12	Remote cancer >=5 years	2013	12	Remote Lynch cancer >=5 years	Yes	2013	12	No
LS040-T1	LS040	L	P3	L	1	2021-01-01	2021	45	MLH1						0		No prior cancer	0		No prior Lynch cancer	No			No
LS041-T1	LS041	L	N	N	1	2021-05-13	2021	57	MLH1	Yes	CRC	Yes	Unknown	Unknown	0		No prior cancer	0		No prior Lynch cancer	Yes	Unknown		No
LS041-T2	LS041	L	P1	H	2	2023-08-08	2023	59	MLH1	Yes	CRC	Yes	Unknown	Unknown	0		No prior cancer	0		No prior Lynch cancer	Yes	Unknown		No
LS042-T1	LS042	L	N	N	1	2021-05-20	2021	40	MSH2	Yes	CRC	Yes	2020	2020	2020	1	Recent cancer <5 years	2020	1	Recent Lynch cancer <5 years	Yes	2020	1	No
LS043-T1	LS043	L	N	N	1	2021-06-10	2021	68	MLH1	Yes	CRC	Yes	1998	1998	2020	1	Recent cancer <5 years	2020	1	Recent Lynch cancer <5 years	Yes	1998	23	No
											Sebaceous carcinoma	Yes	2020	2020
LS044-T1	LS044	L	N	N	1	2021-06-03	2021	49	MSH2	Yes	Endometrial	Yes	2016	2016	2016	5	Remote cancer >=5 years	2016	5	Remote Lynch cancer >=5 years	No			Yes
LS044-T2	LS044	L	N	N	2	2024-01-02	2024	52	MSH2	Yes	Endometrial	Yes	2016	2016	2016	8	Remote cancer >=5 years	2016	8	Remote Lynch cancer >=5 years	No			Yes	2016	8
LS052-T1	LS052	L	N	N	1	2021-07-01	2021	26	MLH1	No					0		No prior cancer	0		No prior Lynch cancer	No			No
LS053-T1	LS053	L	N	N	1	2021-08-05	2021	60	MSH6	Yes	CRC	Yes	2021	2021	2021	0	Recent cancer <5 years	2021	0	Recent Lynch cancer <5 years	Yes	2021	0	No
LS054-T1	LS054	L	N	N	1	2021-08-05	2021	63	MSH6	Yes	Endometrial and ovarian	Yes	2006	2006	2006	15	Remote cancer >=5 years	2006	15	Remote Lynch cancer >=5 years	No			No
LS061-T1	LS061	L	N	N	1	2021-10-14	2021	57	MLH1	Yes	BCC	No	Unknown		0		No prior cancer	0		No prior Lynch cancer	No			No
LS061-T2	LS061	L	N	N	2	2024-12-23	2024	60	MLH1	Yes	BCC	No	Unknown		0		No prior cancer	0		No prior Lynch cancer	No			No
LS062-T1	LS062	L	N	N	1	2021-10-14	2021	72	MLH1	Yes	CRC	Yes	1990	1990	1991	30	Remote cancer >=5 years	1991	30	Remote Lynch cancer >=5 years	Yes	1991	30	No
											CRC	Yes	1991	1991
LS066-T1	LS066	L	N	N	1	2020-11-26	2020	24	PMS2	Yes	CRC	Yes	Unknown	Unknown	2023	-3	Current/ongoing cancer	2023	-3	Current/ongoing Lynch cancer	Yes	Unknown		Yes	2023	-3
											Small bowel	Yes	Unknown	Unknown
											Endometrial	Yes	2023	2023
											Malt gastric Lymphoma	Lymphoma	No	2022
LS067-T1	LS067	L	N	N	1	2021-11-11	2021	67	MSH2	Yes	Endometrial	Yes	2010	2010	2010	11	Remote cancer >=5 years	2010	11	Remote Lynch cancer >=5 years	No			Yes	2010	11
LS069-2-T1	LS069	L	N	N	1	2021-11-25	2021	34	MLH1	No					0		No prior cancer	0		No prior Lynch cancer	No			No
LS070-T1	LS070	L	N	N	1	2021-12-09	2021	68	MSH2	Yes	Prostate	No	2015		2015	6	Remote cancer >=5 years	0		No prior Lynch cancer	No			No
LS072-T1	LS072	L	N	N	1	2022-01-19	2022	43	MLH1	No					0		No prior cancer	0		No prior Lynch cancer	No			No
LS073	LS073	L	N	N	1	2022-02-17	2022	33	U	No					0		No prior cancer	0		No prior Lynch cancer	No			No
LS075	LS075	L	N	N	1	2022-03-08	2022	50	MLH1	No					0		No prior cancer	0		No prior Lynch cancer	No			No
LS077-T2	LS077	L	N	N	1	2022-03-25	2022	52	MSH2	No					0		No prior cancer	0		No prior Lynch cancer	No			No
LS078	LS078	L	N	N	1	2022-03-10	2022	58	MSH6	Yes	CRC	Yes	2004	2004	2004	18	Remote cancer >=5 years	2004	18	Remote Lynch cancer >=5 years	Yes	2004	18	No
LS079-T2	LS079	L	N	N	1	2022-03-24	2022	51	MLH1	Yes	CRC	Yes	2019	2019	2019	3	Recent cancer <5 years	2019	3	Recent Lynch cancer <5 years	Yes	2019	3	No
											CRC	Yes	2019	2019
LS080-T1	LS080	L	N	N	1	2022-03-25	2022	50	MLH1	No					0		No prior cancer	0		No prior Lynch cancer	No			No
LS080-T2	LS080	L	N	N	2	2024-03-08	2024	52	MLH1	No					0		No prior cancer	0		No prior Lynch cancer	No			No
LS085-T1	LS085	L	N	N	1	2022-04-28	2022	26	MSH2						0		No prior cancer	0		No prior Lynch cancer	No			No
LS085-T2	LS085	L	P2	H	2	2024-04-01	2024	28	MSH2	No					0		No prior cancer	0		No prior Lynch cancer	No			No
LS088-T1	LS088	L	N	N	1	2022-04-01	2022	64	MSH6						0		No prior cancer	0		No prior Lynch cancer	No			No
LS088-T2	LS088	L	P1	H	2	2024-04-01	2024	66	MSH6						0		No prior cancer	0		No prior Lynch cancer	No			No
LS089	LS089	L	N	N	1	2022-05-12	2022	58	PMS2	Yes	Endometrial	Yes	2017	2017	2017	5	Remote cancer >=5 years	2017	5	Remote Lynch cancer >=5 years	No			Yes	2017	5
LS090	LS090	L	N	N	1	2022-05-12	2022	39	MLH1	No					0		No prior cancer	0		No prior Lynch cancer	No			No
LS091	LS091	L	N	N	1	2022-05-17	2022	70	EPCAM	No					0		No prior cancer	0		No prior Lynch cancer	No			No
LS091-T2	LS091	L	N	N	2	2024-11-07	2024	72	EPCAM	No					0		No prior cancer	0		No prior Lynch cancer	No			No
LS126	LS126	L	N	N	1	2022-05-23	2022	48	MLH1	No					0		No prior cancer	0		No prior Lynch cancer	No			No
LS127-T1	LS127	L	N	N	1	2022-05-26	2022	42	MSH2	Yes	Endometrial	Yes	2021	2021	2021	1	Recent cancer <5 years	2021	1	Recent Lynch cancer <5 years	No			Yes	2021	1
LS130-T1	LS130	L	C	C	1	2022-08-22	2022	46	MLH1	Yes					0		No prior cancer	0		No prior Lynch cancer	No			No
LS132	LS132	L	N	N	1	2022-08-30	2022	38	MLH1	No					0		No prior cancer	0		No prior Lynch cancer	No			No
LS133-T1	LS133	L	N	N	1	2022-08-30	2022	23	EPCAM	No					0		No prior cancer	0		No prior Lynch cancer	No			No
LS134	LS134	L	N	N	1	2022-09-05	2022	36	MSH2	No					0		No prior cancer	0		No prior Lynch cancer	No			No
LS135	LS135	L	N	N	1	2022-09-05	2022	61	MSH2	No					0		No prior cancer	0		No prior Lynch cancer	No			No
LS137-T1	LS137	L	N	N	1	2022-09-08	2022	43	PMS2	Yes	CRC	Yes	2011	2011	2011	11	Remote cancer >=5 years	2011	11	Remote Lynch cancer >=5 years	Yes	2011	11	No
LS138	LS138	L	N	N	1	2022-09-14	2022	50	MSH6	No					0		No prior cancer	0		No prior Lynch cancer	No			No
LS141	LS141	L	N	N	1	2022-09-22	2022	52	PMS2	No					0		No prior cancer	0		No prior Lynch cancer	No			No
LS143	LS143	L	N	N	1	2022-09-26	2022	30	MSH6	No					0		No prior cancer	0		No prior Lynch cancer	No			No
LS144	LS144	L	N	N	1	2022-09-28	2022	36	MSH6	No					0		No prior cancer	0		No prior Lynch cancer	No			No
LS145	LS145	L	N	N	1	2022-09-30	2022	46	MLH1	No					0		No prior cancer	0		No prior Lynch cancer	No			No
LS146-T1	LS146	L	P2	H	1	2022-09-30	2022	81	MSH6	Yes	Prostate	No	2020		2020	2	Recent cancer <5 years	0		No prior Lynch cancer	No			No
LS146-T2	LS146	L	P2	H	1	2024-09-01	2024	83	MSH6	Yes	Prostate	No	2020		2020	4	Recent cancer <5 years	0		No prior Lynch cancer	No			No
LS147	LS147	L	N	N	1	2022-10-03	2022	61	MLH1	Yes	CRC	Yes	1973	1973	1973	49	Remote cancer >=5 years	1973	49	Remote Lynch cancer >=5 years	Yes	1973	49	No
LS148-T1	LS148	L	N	N	1	2022-10-07	2022	40	MLH1	Yes	CRC	Yes	2019	2019	2019	3	Recent cancer <5 years	2019	3	Recent Lynch cancer <5 years	Yes	2019	3	No
LS148-T2	LS148	L	N	N	2	2024-11-07	2024	42	MLH1	Yes	CRC	Yes	2019	2019	2019	5	Remote cancer >=5 years	2019	5	Remote Lynch cancer >=5 years	Yes	2019	5	No
LS154-T1	LS154	L	P2	H	1	2022-11-04	2022	45	MLH1	No					0		No prior cancer	0		No prior Lynch cancer	No			No
LS155-T2	LS155	L	N	N	1	2022-11-28	2022	32	MSH2	No					0		No prior cancer	0		No prior Lynch cancer	No			No
LS167-T2	LS167	L	N	N	1	2023-03-13	2023	32	MLH1	No					0		No prior cancer	0		No prior Lynch cancer	No			No
LS183-T1	LS183	L	N	N	1	2023-05-04	2023	36	MLH1	No					0		No prior cancer	0		No prior Lynch cancer	No			No
LS186-4-T2	LS186	L	N	N	2	2023-05-22	2023	45	MSH2						0		No prior cancer	0		No prior Lynch cancer	No			No
LS186-8-T3	LS186	L	N	N	3	2024-02-01	2024	45	MSH2	Yes	Endometrial	Yes	2020	2020	2020	4	Recent cancer <5 years	2020	4	Recent Lynch cancer <5 years	No			Yes	2020	4
LS191	LS191	L	N	N	1	2023-06-08	2023	60	MSH6	Yes	Endometrial	Yes	2022	2022	2022	1	Recent cancer <5 years	2022	1	Recent Lynch cancer <5 years	No			Yes	2022	1
192LS	LS192	L	P5	L	1	2023-06-09	2023	28	MLH1	No					0		No prior cancer	0		No prior Lynch cancer	No			No
LS197	LS197	L	P1	H	1	2023-06-19	2023	64	MSH6	Yes	CRC	Yes	2012	2012	2022	1	Recent cancer <5 years	2022	1	Recent Lynch cancer <5 years	Yes	2012	11	Yes	2022	1
											Endometrial	Yes	2022	2022
LS200-T1	LS200	L	N	N	1	2023-07-10	2023	51	MLH1	Yes	Endometrial	Yes	2013	2013	2013	10	Remote cancer >=5 years	2013	10	Remote Lynch cancer >=5 years	No			Yes	2013	10
											Melanoma	No	2010
LS200-T2	LS200	L	N	N	2	2025-07-07	2025	53	MLH1	Yes	Endometrial	Yes	2013	2013	2013	12	Remote cancer >=5 years	2013	12	Remote Lynch cancer >=5 years	No			Yes	2013	12
										Melonoma	Melanoma	No	2010
LS202	LS202	L	P3	L	1	2023-07-14	2023	41	MLH1	Yes	Endometrial	Yes	2014	2014	2017	6	Remote cancer >=5 years	2017	6	Remote Lynch cancer >=5 years	No			Yes	2014	9
											Metastasis	Yes	2017	2017
LS203-T1	LS203	L	N	N	1	2023-07-25	2023	57	PMS2	No					0		No prior cancer	0		No prior Lynch cancer	No			No
LS204-T1	LS204	L	N	N	1	2023-07-25	2023	75	MLH1	Yes	Prostate	No	2022		2022	1	Recent cancer <5 years	0		No prior Lynch cancer	No			No
LS205-T1	LS205	L	P2	H	1	2023-07-26	2023	76	PMS2	Yes	Breast	No	unknown		0		No prior cancer	0		No prior Lynch cancer	No			No
LS207-T1	LS207	L	N	N	1	2023-08-03	2023	30	MSH2	No					0		No prior cancer	0		No prior Lynch cancer	No			No
LS210-T1	LS210	L	N	N	1	2023-08-08	2023	30	MSH2	No					0		No prior cancer	0		No prior Lynch cancer	No			No
LS210-T2	LS210	L	N	N	2	2025-08-06	2025	32	MSH2	No					0		No prior cancer	0		No prior Lynch cancer	No			No
LS212-T1	LS212	L	N	N	1	2023-08-09	2023	55	PMS2	Yes	CRC	Yes	2013	2013	2013	10	Remote cancer >=5 years	2013	10	Remote Lynch cancer >=5 years	Yes	2013	10	No
LS213-T1	LS213	L	C	C	1	2023-08-10	2023	55	MLH1	Yes	Urothelial	Yes	2020	2020	2021	2	Recent cancer <5 years	2021	2	Recent Lynch cancer <5 years	Yes	2021	2	No
											CRC	Yes	2021	2021
LS217-T2	LS217	L	N	N	1	2023-08-22	2023	57	MLH1	Yes	CRC	Yes	2017	2017	2017	6	Remote cancer >=5 years	2017	6	Remote Lynch cancer >=5 years	Yes	2017	6	No
LS219-T1	LS219	L	N	N	1	2023-08-25	2023	57	MSH2	Yes	CRC	Yes	2012	2012	2019	4	Recent cancer <5 years	2019	4	Recent Lynch cancer <5 years	Yes	2012	11	No
											Lung	No	2015
											Gastric	Yes	2019	2019
LS221	LS221	L	N	N	1	2023-09-06	2023	38	MLH1	No					0		No prior cancer	0		No prior Lynch cancer	No			No
LS222-T1	LS222	L	P2	H	1	2023-09-12	2023	57	PMS2	Yes	Breast	No	2016		2016	7	Remote cancer >=5 years	0		No prior Lynch cancer	No			No
LS223-T1	LS223	L	P3	L	1	2023-09-12	2023	23	PMS2	No					0		No prior cancer	0		No prior Lynch cancer	No			No
LS224-T1	LS224	L	N	N	1	2023-09-12	2023	57	MSH6	No					0		No prior cancer	0		No prior Lynch cancer	No			No
LS225-T1	LS225	L	N	N	1	2023-09-13	2023	30	MSH2	No					0		No prior cancer	0		No prior Lynch cancer	No			No
LS226-T1	LS226	L	P5	L	1	2023-09-25	2023	50	MLH1	No					0		No prior cancer	0		No prior Lynch cancer	No			No
LS227-T1	LS227	L	N	N	1	2023-09-27	2023	34	MLH1	No					0		No prior cancer	0		No prior Lynch cancer	No			No
LS227-T2	LS227	L	N	N	2	2025-09-24	2025	36	MLH1	No					0		No prior cancer	0		No prior Lynch cancer	No			No
LS228-T1	LS228	L	N	N	1	2023-10-14	2023	68	MLH1	Yes	CRC	Yes	1994	1994	1994	29	Remote cancer >=5 years	1994	29	Remote Lynch cancer >=5 years	Yes	1994	29	No
LS229-T1	LS229	L	N	N	1	2023-10-04	2023	61	EPCAM	Yes	CRC	Yes	?	?	0		No prior cancer	0		No prior Lynch cancer	Yes	Unknown		No
LS230-T1	LS230	L	N	N	1	2023-10-11	2023	46	MSH2	No					0		No prior cancer	0		No prior Lynch cancer	No			No
LS231-T1	LS231	L	N	N	1	2023-10-25	2023	34	MSH2	No					0		No prior cancer	0		No prior Lynch cancer	No			No
LS232-T1	LS232	L	N	N	1	2023-10-26	2023	69	MLH1	Yes	CRC	Yes	2003	2003	2003	20	Remote cancer >=5 years	2003	20	Remote Lynch cancer >=5 years	Yes	2003	20	No
LS233-T1	LS233	L	N	N	1	2023-11-02	2023	31	MSH2	No					0		No prior cancer	0		No prior Lynch cancer	No			No
LS234-T1	LS234	L	P2	H	1	2023-11-06	2023	49	MSH2	Yes	CRC	Yes	2007	2007	2007	16	Remote cancer >=5 years	2007	16	Remote Lynch cancer >=5 years	Yes	2007	16	No
LS235-T1	LS235	L	N	N	1	2023-11-23	2023	50	MSH6	No					0		No prior cancer	0		No prior Lynch cancer	No			No
LS236-T1	LS236	L	C	C	1	2023-11-28	2023	52	MLH1	Yes	CRC	Yes	2023	2023	2023	0	Recent cancer <5 years	2023	0	Recent Lynch cancer <5 years	Yes	2023	0	No
LS236-T2	LS236	L	N	N	2	2026-02-18	2026	54	MLH1	Yes	CRC	Yes	2023	2023	2023	3	Recent cancer <5 years	2023	3	Recent Lynch cancer <5 years	Yes	2023	3	No
LS238-T1	LS238	L	N	N	1	2023-12-08	2023	55	MLH1	No					0		No prior cancer	0		No prior Lynch cancer	No			No
LS238-T2	LS238	L	P	U	2	2025-12-03	2025	57	MLH1	No					0		No prior cancer	0		No prior Lynch cancer	No			No
LS239-T1	LS239	L	P2	H	1	2023-12-12	2023	56	MLH1	Yes	CRC	Yes	2008	2008	2008	15	Remote cancer >=5 years	2008	15	Remote Lynch cancer >=5 years	Yes	2008	15	No
LS239-T2	LS239	L	P2	H	2	2024-11-28	2024	57	MLH1	Yes	CRC	Yes	2008	2008	2008	16	Remote cancer >=5 years	2008	16	Remote Lynch cancer >=5 years	Yes	2008	16	No
LS240-T1	LS240	L	N	N	1	2023-12-11	2023	46	MLH1	Yes	CRC	Yes	2015	2015	2016	7	Remote cancer >=5 years	2016	7	Remote Lynch cancer >=5 years	Yes	2015	8	No
											Ovarian	Yes	2016	2016
LS241	LS241	L	N	N	1	2023-12-13	2023	60	MSH2	Yes	Sebaceous carcinoma	Yes	2020	2020	2020	3	Recent cancer <5 years	2020	3	Recent Lynch cancer <5 years	No			No
LS242-T1	LS242	L	N	N	1	2023-12-14	2023	29	MLH1	No					0		No prior cancer	0		No prior Lynch cancer	No			No
LS244-T1	LS244	L	P3	L	1	2023-12-18	2023	25	MSH2	No					0		No prior cancer	0		No prior Lynch cancer	No			No
LS245-T1	LS245	L	P1	H	1	2024-01-02	2024	57	MSH2	Yes	CRC	Yes	2004	2004	2004	20	Remote cancer >=5 years	2004	20	Remote Lynch cancer >=5 years	Yes	2004	20	No
LS245-T2	LS245	L	P1	H	2	2025-01-20	2025	58	MSH2	Yes	CRC	Yes	2004	2004	2004	21	Remote cancer >=5 years	2004	21	Remote Lynch cancer >=5 years	Yes	2004	21	No
LS251-T1	LS251	L	N	N	1	2024-02-26	2024	57	MSH6	No					0		No prior cancer	0		No prior Lynch cancer	No			No
LS254-T1	LS254	L	P3	L	1	2024-03-04	2024	62	MSH2	Yes	CRC	Yes	1979	1979	1979	45	Remote cancer >=5 years	1979	45	Remote Lynch cancer >=5 years	Yes	1979	45	No
LS256-T1	LS256	L	N	N	1	2024-03-13	2024	66	MLH1	No					0		No prior cancer	0		No prior Lynch cancer	No			No
LS257-T1	LS257	L	P2	H	1	2024-03-13	2024	47	MSH2	No					0		No prior cancer	0		No prior Lynch cancer	No			No
LS258	LS258	L	N	N	1	2024-03-14	2024	38	MLH1	No					0		No prior cancer	0		No prior Lynch cancer	No			No
LS259-T1	LS259	L	P2	H	1	2024-04-11	2024	46	MSH2	No					0		No prior cancer	0		No prior Lynch cancer	No			No
LS260-T1	LS260	L	N	N	1	2024-04-11	2024	44	MSH2	Yes	Endometrial and ovarian	Yes	2021	2021	2021	3	Recent cancer <5 years	2021	3	Recent Lynch cancer <5 years	No			No
LS261	LS261	L	N	N	1	2022-01-01	2022	75	MSH2	Yes	Pancreatic	No	2025		2025	-3	Current/ongoing cancer	0		No prior Lynch cancer	No			No
LS262-T1	LS262	L	P2	H	1	2024-04-19	2024	41	MSH2	Yes	CRC	Yes	2017	2017	2017	7	Remote cancer >=5 years	2017	7	Remote Lynch cancer >=5 years	Yes	2017	7	No
LS263-T1	LS263	L	N	N	1	2024-04-17	2024	63	MSH6	Yes	CRC	Yes	2016	2016	2016	8	Remote cancer >=5 years	2016	8	Remote Lynch cancer >=5 years	Yes	2016	8	No
LS265	LS265	L	N	N	1	2024-05-15	2024	33	MSH2	Yes	Ovarian	Yes	2024	2024	2024	0	Recent cancer <5 years	2024	0	Recent Lynch cancer <5 years	No			No
LS267-T1	LS267	L	P3	L	1	2024-05-16	2024	68	PMS2	No					0		No prior cancer	0		No prior Lynch cancer	No			No
LS268-T1	LS268	L	P2	H	1	2024-05-28	2024	54	PMS2	Yes	Wilms tumour	No	1974		1974	50	Remote cancer >=5 years	0		No prior Lynch cancer	No			No
LS269-T1	LS269	L	P3	L	1	2024-05-31	2024	68	MSH2	Yes	CRC	Yes	2015	2015	2020	4	Recent cancer <5 years	2015	9	Remote Lynch cancer >=5 years	Yes	2015	9	No
											Pancreatic	No	2020
LS270	LS270	L	P5	L	1	2024-06-11	2024	42	MLH1	No					0		No prior cancer	0		No prior Lynch cancer	No			No
LS271	LS271	L	N	N	1	2024-06-12	2024	46	MSH2	Yes	Endometrial	Yes	2024	2024	2024	0	Recent cancer <5 years	2024	0	Recent Lynch cancer <5 years	No			Yes	2024	0
LS272-T1	LS272	L	N	N	1	2024-06-14	2024	75	PMS2	Yes	CRC	Yes	2003	2003	2003	21	Remote cancer >=5 years	2003	21	Remote Lynch cancer >=5 years	Yes	2003	21	No
LS273-T1	LS273	L	P5	L	1	2024-06-14	2024	44	PMS2	No					0		No prior cancer	0		No prior Lynch cancer	No			No
LS274-T1	LS274	L	N	N	1	2024-06-20	2024	64	PMS2	No					0		No prior cancer	0		No prior Lynch cancer	No			No
LS276-T1	LS276	L	N	N	1	2024-06-25	2024	49	MLH1	No					0		No prior cancer	0		No prior Lynch cancer	No			No
LS277-T1	LS277	L	N	N	1	2024-07-01	2024	51	MLH1	No					0		No prior cancer	0		No prior Lynch cancer	No			No
LS278	LS278	L	N	N	1	2024-07-08	2024	33	MSH2	No					0		No prior cancer	0		No prior Lynch cancer	No			No
LS279	LS279	L	P2	H	1	2024-07-12	2024	71	PMS2	Yes	CRC	Yes	2017	2017	2017	7	Remote cancer >=5 years	2017	7	Remote Lynch cancer >=5 years	Yes	2017	7	Yes	1993	31
											Endometrial	Yes	1993	1993
LS280	LS280	L	N	N	1	2024-07-18	2024	52	PMS2	Yes	CRC	Yes	2016	2016	2016	8	Remote cancer >=5 years	2016	8	Remote Lynch cancer >=5 years	Yes	2016	8	No
LS281	LS281	L	P3	L	1	2024-07-19	2024	31	MSH2	Yes	CRC	Yes	2010	2010	2010	14	Remote cancer >=5 years	2010	14	Remote Lynch cancer >=5 years	Yes	2010	14	No
LS282	LS282	L	N	N	1	2024-07-22	2024	31	MSH2	No					0		No prior cancer	0		No prior Lynch cancer	No			No
LS283	LS283	L	P3	L	1	2024-08-19	2024	29	MLH1	No					0		No prior cancer	0		No prior Lynch cancer	No			No
LS284	LS284	L	P2	H	1	2024-08-29	2024	69	PMS2	No					0		No prior cancer	0		No prior Lynch cancer	No			No
LS285	LS285	L	N	N	1	2024-09-30	2024	50	MLH1	Yes	CRC	Yes	2015	2015	2015	9	Remote cancer >=5 years	2015	9	Remote Lynch cancer >=5 years	Yes	2015	9	No
LS286	LS286	L	N	N	1	2024-10-02	2024	55	U	Yes	CRC	Yes	2013	2013	2013	11	Remote cancer >=5 years	2013	11	Remote Lynch cancer >=5 years	Yes	2013	11	No
LS287-T1	LS287	L	N	N	1	2024-10-09	2024	72	PMS2	Yes	CRC	Yes	2009	2009	2009	15	Remote cancer >=5 years	2009	15	Remote Lynch cancer >=5 years	Yes	2009	15	No
LS290-T1	LS290	L	N	N	1	2024-10-24	2024	74	MLH1	Yes	CRC	Yes	1987	1987	2010	14	Remote cancer >=5 years	2010	14	Remote Lynch cancer >=5 years	Yes	2010	14	No
											CRC	Yes	2010	2010
											Prostate	No	2008
LS293-T1	LS293	L	N	N	1	2024-11-06	2024	23	MLH1	No					0		No prior cancer	0		No prior Lynch cancer	No			No
LS294	LS294	L	P	U	1	2024-07-31	2024	70	MSH6	No					0		No prior cancer	0		No prior Lynch cancer	No			No
LS295-T1	LS295	L	C	C	1	2024-12-12	2024	58	MSH2	Yes	CRC	Yes	2024	2024	2024	0	Recent cancer <5 years	2024	0	Recent Lynch cancer <5 years	Yes	2024	0	No
LS296-T1	LS296	L	P2	H	1	2024-11-21	2024	57	MSH6	No					0		No prior cancer	0		No prior Lynch cancer	No			No
LS299	LS299	L	C	C	1	2024-12-06	2024	45	MSH2	Yes	Small bowel	Yes	2024	2024	2024	0	Recent cancer <5 years	2024	0	Recent Lynch cancer <5 years	No			No
LS302-T1	LS302	L	N	N	1	2025-01-13	2025	42	MSH2	No					0		No prior cancer	0		No prior Lynch cancer	No			No
LS304-T1	LS304	L	P2	H	1	2025-01-15	2025	58	MSH2	No					0		No prior cancer	0		No prior Lynch cancer	No			No
LS305-T1	LS305	L	N	N	1	2025-01-15	2025	47	MSH2	No					0		No prior cancer	0		No prior Lynch cancer	No			No
LS306-T1	LS306	L	N	N	1	2025-01-15	2025	47	MSH2	No					0		No prior cancer	0		No prior Lynch cancer	No			No
LS307-T1	LS307	L	N	N	1	2025-01-20	2025	66	MLH1	No					0		No prior cancer	0		No prior Lynch cancer	No			No
LS308-T1	LS308	L	N	N	1	2025-01-20	2025	42	MLH1	No					0		No prior cancer	0		No prior Lynch cancer	No			No
LS309-T1	LS309	L	P3	L	1	2025-02-27	2025	24	MSH2	Yes	CRC	Yes	2020	2020	2020	5	Remote cancer >=5 years	2020	5	Remote Lynch cancer >=5 years	Yes	2020	5	No
LS310-T1	LS310	L	N	N	1	2025-01-29	2025	73	PMS2	No					0		No prior cancer	0		No prior Lynch cancer	No			No
LS312-T1	LS312	L	P2	H	1	2025-01-31	2025	35	MSH2	No					0		No prior cancer	0		No prior Lynch cancer	No			No
LS313-T1	LS313	L	N	N	1	2025-02-05	2025	67	PMS2	No					0		No prior cancer	0		No prior Lynch cancer	No			No
LS314-T1	LS314	L	P2	H	1	2025-02-06	2025	41	MSH6	No					0		No prior cancer	0		No prior Lynch cancer	No			No
LS315-T1	LS315	L	N	N	1	2025-02-06	2025	71	MSH2	Yes	Endometrial	Yes	2007	2007	2007	18	Remote cancer >=5 years	2007	18	Remote Lynch cancer >=5 years	No			Yes	2007	18
											Breast	No	2007
LS319FF-T1	LS319	L	P2	H	1	2025-02-18	2025	50	MSH2	No					0		No prior cancer	0		No prior Lynch cancer	No			No
LS321-T1	LS321	L	P2	H	1	2025-02-27	2025	72	MSH2	Yes	CRC	Yes	2019	2019	2019	6	Remote cancer >=5 years	2019	6	Remote Lynch cancer >=5 years	Yes	2019	6	No
LS324-T1	LS324	L	N	N	1	2025-03-05	2025	41	MSH2	No					0		No prior cancer	0		No prior Lynch cancer	No			No
LS325-T1	LS325	L	N	N	1	2025-03-05	2025	64	MSH2	Yes	CRC	Yes	1993	1993	2025	0	Recent cancer <5 years	2025	0	Recent Lynch cancer <5 years	Yes	2014	11	No
											CRC	Yes	2014	2014
											Gastric	Yes	2025	2025
LS326-T1	LS326	L	P3	L	1	2025-03-05	2025	70	MSH6	Yes	CRC	Yes	2017	2017	2018	7	Remote cancer >=5 years	2018	7	Remote Lynch cancer >=5 years	Yes	2017	8	Yes	2018	7
											Endometrial	Yes	2018	2018
LS327-T1	LS327	L	N	N	1	2025-03-06	2025	39	MLH1	No					0		No prior cancer	0		No prior Lynch cancer	No			No
LS328-T1	LS328	L	N	N	1	2025-03-27	2025	35	MSH6	No					0		No prior cancer	0		No prior Lynch cancer	No			No
LS329-T1	LS329	L	N	N	1	2025-03-27	2025	49	MSH2	Yes	CRC	Yes		0	0		No prior cancer	0		No prior Lynch cancer	Yes	Unknown		No
LS331	LS331	L	C	C	1	2023-11-08	2023	78	MLH1	Yes	CRC	Yes	2023	2023	2023	0	Recent cancer <5 years	2023	0	Recent Lynch cancer <5 years	Yes	2023		No
LS332-T1	LS332	L	C	C	1	2025-04-28	2025	31	MLH1	Yes	CRC	Yes		0	0		No prior cancer	0		No prior Lynch cancer	Yes	Unknown		No
LS333-T1	LS333	L	N	N	1	2024-12-05	2024	50	MLH1	Yes	CRC	Yes		0	0		No prior cancer	0		No prior Lynch cancer	Yes	Unknown		No
LS334-T1	LS334	L	N	N	1	2024-12-05	2024	44	MLH1	No					0		No prior cancer	0		No prior Lynch cancer	No			No
LS335-T1	LS335	L	P2	H	1	2024-12-09	2024	45	MLH1	No					0		No prior cancer	0		No prior Lynch cancer	No			No
LS336-T1	LS336	L	N	N	1	2024-12-11	2024	67	PMS2	No					0		No prior cancer	0		No prior Lynch cancer	No			No
LS338	LS338	L	P2	H	1	2025-04-09	2025	42	MSH6	No					0		No prior cancer	0		No prior Lynch cancer	No			No
LS339	LS339	L	P5	L	1	2025-04-24	2025	31	MLH1	No					0		No prior cancer	0		No prior Lynch cancer	No			No
LS340	LS340	L	P2	H	1	2025-05-01	2025	67	PMS2	Yes	Small bowel	Yes	2021	2021	2021	4	Recent cancer <5 years	2021	4	Recent Lynch cancer <5 years	No			No
LS348	LS348	L	N	N	1	2025-06-11	2025	54	EPCAM	No					0		No prior cancer	0		No prior Lynch cancer	No			No
LS350	LS350	L	P	U	1	2025-06-19	2025	27	MLH1	No					0		No prior cancer	0		No prior Lynch cancer	No			No
LS351	LS351	L	N	N	1	2025-06-23	2025	70	MSH6	Yes	Endometrial	Yes	1998	1998	1998	27	Remote cancer >=5 years	1998	27	Remote Lynch cancer >=5 years	No			Yes	1998	27
LS354	LS354	L	N	N	1	2025-07-02	2025	27	MSH2	No					0		No prior cancer	0		No prior Lynch cancer	No			No
LS358	LS358	L	N	N	1	2025-07-11	2025	67	MSH2	Yes	CRC	Yes	2008	2008	2008	17	Remote cancer >=5 years	2008	17	Remote Lynch cancer >=5 years	Yes	2008	17	No
LS361	LS361	L	P2	H	1	2025-07-16	2025	53	MSH2	No					0		No prior cancer	0		No prior Lynch cancer	No			No
LS362	LS362	L	N	N	1	2025-07-23	2025	27	MSH2	No					0		No prior cancer	0		No prior Lynch cancer	No			No
LS364	LS364	L	P2	H	1	2025-07-30	2025	51	MLH1	No					0		No prior cancer	0		No prior Lynch cancer	No			No
LS365	LS365	L	N	N	1	2025-08-06	2025	58	PMS2	Yes	CRC	Yes	2023	2023	2023	2	Recent cancer <5 years	2023	2	Recent Lynch cancer <5 years	Yes	2023	2	No
LS366	LS366	L	N	N	1	2025-08-11	2025	31	MLH1	No					0		No prior cancer	0		No prior Lynch cancer	No			No
LS368	LS368	L	P5	L	1	2025-08-13	2025	68	MSH2	Yes	Endometrial	Yes	2024	2024	2024	1	Recent cancer <5 years	2024	1	Recent Lynch cancer <5 years	No			Yes	2024	1
LS369	LS369	L	P2	H	1	2025-09-10	2025	40	MLH1	Yes	CRC	Yes	2021	2021	2021	4	Recent cancer <5 years	2021	4	Recent Lynch cancer <5 years	Yes	2021	4	No
LS370	LS370	L	N	N	1	2025-09-10	2025	49	MLH1	Yes	CRC	Yes	2018	2018	2018	7	Remote cancer >=5 years	2018	7	Remote Lynch cancer >=5 years	Yes	2018	7	No
LS371	LS371	L	N	N	1	2025-09-10	2025	35	MSH2	No					0		No prior cancer	0		No prior Lynch cancer	No			No
LS374	LS374	L	P	U	1	2025-09-24	2025	65	MSH2	Yes	Endometrial	Yes	Unknown	Unknown	0		No prior cancer	0		No prior Lynch cancer	No			Yes	Unknown
LS375	LS375	L	N	N	1	2025-09-24	2025	44	MSH2	No					0		No prior cancer	0		No prior Lynch cancer	No			No
LS376	LS376	L	P2	H	1	2025-09-30	2025	44	U	No					0		No prior cancer	0		No prior Lynch cancer	No			No
LS377	LS377	L	N	N	1	2025-10-01	2025	70	MLH1	Yes	CRC	Yes	1994	1994	1994	31	Remote cancer >=5 years	1994	31	Remote Lynch cancer >=5 years	Yes	1994	31	No
LS378	LS378	L	N	N	1	2025-10-01	2025	35	MSH6	No					0		No prior cancer	0		No prior Lynch cancer	No			No
LS381	LS381	L	N	N	1	2025-10-08	2025	57	MLH1	No					0		No prior cancer	0		No prior Lynch cancer	No			No
LS382	LS382	L	N	N	1	2025-10-08	2025	39	MSH2	No					0		No prior cancer	0		No prior Lynch cancer	No			No
LS383	LS383	L	C	C	1	2025-10-14	2025	74	MLH1	Yes	CRC	Yes	2025	2025	2025	0	Recent cancer <5 years	2025	0	Recent Lynch cancer <5 years	Yes	2025	0	No
											CRC	Yes	2003	2003
LS387	LS387	L	N	N	1	2025-11-26	2025	36	MSH2	No					0		No prior cancer	0		No prior Lynch cancer	No			No
LS388	LS388	L	P2	H	1	2025-12-03	2025	52	MSH2	Yes	Endometrial	Yes	2025	2025	2025	0	Recent cancer <5 years	2025	0	Recent Lynch cancer <5 years	No			Yes	2025	0
											Urothelial	Yes	Unknown	Unknown
LS390	LS390	L	N	N	1	2025-12-10	2025	32	U	No					0		No prior cancer	0		No prior Lynch cancer	No			No
LS391	LS391	L	N	N	1	2025-04-14	2025	36	U	No					0		No prior cancer	0		No prior Lynch cancer	No			No
STM-NL02	STM-NL02	N	P2	H	1		2025	73				Yes
STM-NL04	STM-NL04	N	N	N	1		2025	46
STM-NL05	STM-NL05	N	N	N	1		2025	69
STM-NL06	STM-NL06	N	P2	H	1		2025	44
STM-NL07	STM-NL07	N	N	N	1		2025	68
STM-NL09	STM-NL09	N	P3	L	1		2025	46
STM-NL10	STM-NL10	N	N	N	1		2025	34
STM-NL12	STM-NL12	N	P2	H	1		2025	43
STM-NL14	STM-NL14	N	N	N	1		2025	38
STM-NL16	STM-NL16	N	P2	H	1		2025	44
STM-NL17	STM-NL17	N	P2	H	1		2025	45
STM-NL18	STM-NL18	N	N	N	1		2025	53
STM-NL19	STM-NL19	N	P2	H	1		2025	72
STM-NL20	STM-NL20	N	N	N	1		2025	38
STM-NL21	STM-NL21	N	N	N	1		2025	56
STM-NL22	STM-NL22	N	N	N	1		2025	59
STM-NL23	STM-NL23	N	N	N	1		2025	53
STM-NL24	STM-NL24	N	N	N	1		2025	80
STM-NL25	STM-NL25	N	N	N	1		2025	70
STM-NL26	STM-NL26	N	N	N	1		2025	37
STM-NL27	STM-NL27	N	N	N	1		2025	30
STM-NL28	STM-NL28	N	N	N	1		2025	39
STM-NL29	STM-NL29	N	P2	H	1		2025	64
STM-NL30	STM-NL30	N	N	N	1		2025	72
STM-NL31	STM-NL31	N	N	N	1		2025	26
T010101	T0101	N	C	C	1
T010201	T0102	N	C	C	1
T010301	T0103	N	C	C	1
T010401	T0104	N	C	C	1
T010501	T0105	L	C	C	1
T010601	T0106	N	C	C	1
T010701	T0107	L	C	C	1
T010801	T0108	N	C	C	1
T010901	T0109	N	C	C	1
T011001	T0110	L	C	C	1
T011101	T0111	N	C	C	1
T011201	T0112	L	C	C	1
T011301	T0113	L	C	C	1
T011401	T0114	N	C	C	1
T011501	T0115	L	C	C	1
T250101	T2501	L	C	C	1
T250301	T2503	N	C	C	1
T250401	T2504	N	C	C	1
T250501	T2505	L	C	C	1
T250601	T2506	N	C	C	1
T280101	T2801	N	C	C	1
T280201	T2802	N	C	C	1
T300101	T3001	N	C	C	1
T300301	T3003	L	C	C	1
T300401	T3004	N	C	C	1
T300601	T3006	N	C	C	1
T300701	T3007	N	C	C	1
T300801	T3008	L	C	C	1
T300901	T3009	N	C	C	1

### Sheet: Legend
Polyp_type		Polyp_status			Cancer_type
P1	High grde dysplasia	L	Low risk polyp	P3-P5	CRC	Colorectal cancer
P2	Low grade dysplasia	H	High risk polyp	P1-2
P3	Sessile serated lesion	C	Cancer
P4	Traditional serrated adenoma	N	Normal
P5	Hyperplastic polyp
